# Analysis of diverse eukaryotes suggests the existence of an ancestral mitochondrial apparatus derived from the bacterial type II secretion system

**DOI:** 10.1101/790865

**Authors:** Lenka Horváthová, Vojtěch Žárský, Tomáš Pánek, Romain Derelle, Jan Pyrih, Alžběta Motyčková, Veronika Klápšt’ová, Martina Vinopalová, Lenka Marková, Luboš Voleman, Vladimír Klimeš, Markéta Petrů, Zuzana Vaitová, Ivan Čepička, Klára Hryzáková, Karel Harant, Michael W. Gray, Mohamed Chami, Ingrid Guilvout, Olivera Francetic, B. Franz Lang, Čestmír Vlček, Anastasios D. Tsaousis, Marek Eliáš, Pavel Doležal

## Abstract

The type 2 secretion system (T2SS) is present in some Gram-negative eubacteria and used to secrete proteins across the outer membrane. Here we report that certain representative heteroloboseans, jakobids, malawimonads and hemimastigotes unexpectedly possess homologues of core T2SS components. We show that at least some of them are present in mitochondria, and their behaviour in biochemical assays is consistent with the presence of a mitochondrial T2SS-derived system (miT2SS). We additionally identified 23 protein families co-occurring with miT2SS in eukaryotes. Seven of these proteins could be directly linked to the core miT2SS by functional data and/or sequence features, whereas others may represent different parts of a broader functional pathway, possibly also involving the peroxisome. Its distribution in eukaryotes and phylogenetic evidence together indicate that the miT2SS-centred pathway is an ancestral eukaryotic trait. Our findings thus have direct implications for the functional properties of the early mitochondrion.
