## Supplementary Data 3 for "Analysis of diverse eukaryotes suggests the existence of an ancestral mitochondrial apparatus derived from the bacterial type II secretion system"

### Sheet: Supplementary Data 3
Supplementary Data 3. Gsp and Gcp sequences from non-target organisms.
major taxon	species	gene	accession number	database	note
Jakobida	Jakoba libera	GspDN2	EC689009.1*	NCBI (ESTs)
		GspEL2	EC692969.1*	NCBI (ESTs)
		Gcp9	EC693229.1*	NCBI (ESTs)
		Gcp12	EC693056.1*	NCBI (ESTs)
	"Jakoba bahamensis"	GspEL3	EC684427.1*	NCBI (ESTs)
Heterolobosea	Naegleria sp.	Gcp15	GEDP01121439.1*	NCBI (TSA)	the sequence attributed to Triticum polonicum, but most likely a contaminant from a Naegleria sp. (judging from the presence of a Naegleria-related 18S rRNA sequence in the transcriptome assembly, see GEDP01085672.1)
	Vahlkampfia sp.	Gcp4	GCZP01048276.1	NCBI (TSA)	the sequence attributed to Bryum argenteum, but most likely a contaminant from a Vahlkampfia sp. (judging from the presence of a Vahlkampfia-related 18S rRNA sequence in the transcriptome assembly, see GCZP01036684.1)
*incomplete sequence
