## Supplementary Data 4 for "Analysis of diverse eukaryotes suggests the existence of an ancestral mitochondrial apparatus derived from the bacterial type II secretion system"

### Sheet: Supplementary Data 4
Supplementary Data 4. Sequence data sources.
Major taxon	Species	Sequence data type	Database
Opisthokonta	numerous metazoan and fungal species, various protist opithokonts	genome and/or transcriptome assemblies	NCBI, MMETSP, various specific resources
Apusomonadida	Thecamonas trahens (= Amastigomonas sp. ATCC 50062)	genome assembly	Broad Institute Origins of Multicellularity Database; http://www.broad.mit.edu/annotation/genome/multicellularity_project/MultiHome.html
	Amastigomonas sp. FB-2015	transcriptome assembly	http://datadryad.org/resource/doi:10.5061/dryad.rj87v
Amoebozoa	numerous species	genome and/or transcriptome assemblies	NCBI, MMETSP
CRuMs	Mantamonas plastica CCAP 1946/1	transcriptome assembly	https://www.ncbi.nlm.nih.gov/bioproject/401035
	Diphylleia rotans NIES-3764	transcriptome assembly	https://www.ncbi.nlm.nih.gov/bioproject/401035
	Rigifila ramosa CCAP 1967/1	transcriptome assembly	https://www.ncbi.nlm.nih.gov/bioproject/401035
Ancyromonadida	Planomonas micra	genome assembly	private
	Ancyromonas sigmoides CCAP 1958/3	transcriptome assembly	https://www.ncbi.nlm.nih.gov/bioproject/401035
	Fabomonas tropica NYK3C	transcriptome assembly	https://www.ncbi.nlm.nih.gov/bioproject/401035
	Nutomonas longa	transcriptome assembly	https://figshare.com/articles/Transcriptome_-_Nutomonas_longa/4560862
Malawimonadida	Malawimonas jakobiformis	genome and transcriptome assembly	private
	"Malawimonas californiana"	genome and transcriptome assembly	genome assmebly: https://megasun.bch.umontreal.ca/papers/T2SS-2020/; transcriptome assembly: private
	Gefionella okellyi	genome and transcriptome assembly	genoem assembly: private; transcriptome assmebly: https://megasun.bch.umontreal.ca/papers/T2SS-2020/
Metamonada	numerous species	genome and/or transcriptome assemblies	NCBI, https://www.ncbi.nlm.nih.gov/bioproject/315708
Jakobida	Andalucia godoyi	genome and transcriptome assembly	http://megasun.bch.umontreal.ca/Andalucia_godoyi
	Stygiella incarcerata	transcriptome assembly	https://www.ncbi.nlm.nih.gov/bioproject/297797
	Reclinomonas americana	genome assembly	https://megasun.bch.umontreal.ca/papers/T2SS-2020/
Tsukubamonadida	Tsukubamonas globosa	transcriptome assembly	https://www.ncbi.nlm.nih.gov/bioproject/PRJDB2356
Euglenozoa	numerous species	genome and transcriptome assemblies	NCBI, MMETSP
Heterolobosea	Naegleria gruberi	genome assembly	NCBI
	Naeleria fowleri	genome assembly	NCBI
	Precolomonas cosmopolitus strain AE-1	transcriptome assembly	MMETSP
	Precolomonas cosmopolitus strain WS	transcriptome assembly	MMETSP
	Percolomonas sp. ex Nitzschia sp. ChengR-2013	transcriptome assembly	NCBI
	Creneis carolina	transcriptome assembly	private
	Harpagon schusteri	transcriptome assembly	private
	Neovahlkampfia damariscottae	genome and transcriptome assembly	genome assembly: GenBank (JABLTG000000000); transcriptome assmebly: private
	Dactylomonas venusta	transcriptome assembly	private
	Pharyngomonas kirbyi	transcriptome assembly	NCBI
	Heterolobosea sp. BB2	transcriptome assembly	NCBI
Archaeplastida	numerous species of plants and algae	genome and/or transcriptome assemblies	NCBI, MMETSP, OneKP, various specific resources
Cryptista	several species (incl. Palpitomonas bilix)	genome and/or transcriptome assemblies	NCBI, MMETSP
Haptista	numerous species	genome and/or transcriptome assemblies	NCBI, MMETSP
TSAR	numerous species	genome and/or transcriptome assemblies	NCBI, MMETSP, OneKP
Hemimastigophora	Hemimastix kuwesjijk	transcriptome assembly	Dryad (https://doi.org/10.5061/dryad.n5g39d7)
	Spironema cf. multiciliatum	transcriptome assembly	Dryad (https://doi.org/10.5061/dryad.n5g39d7)
