## Supplementary Data 5 for "Analysis of diverse eukaryotes suggests the existence of an ancestral mitochondrial apparatus derived from the bacterial type II secretion system"

### Sheet: Supplementary Data 5
Supplementary Data 5. Species and their predicted proteomes used for the initial step of the search for Gsp-co-occurring genes in eukaryotes.
species name	core Gsp present/absent	number of proteins	source database
Acanthamoeba castellanii	Absent	14988	Ensembl
Andalucia godoyi	Present	9281	private
Arabidopsis thaliana	Absent	27422	Ensembl
Aspergillus oryzae	Absent	12078	BIOMART
Bigelowiella natans	Absent	21714	BIOMART
Capsaspora owczarzaki	Absent	8843	BROAD Institut
Chondrus crispus	Absent	9813	Ensembl
Dictyostelium discoideum	Absent	13239	BIOMART
Emiliania huxleyi	Absent	38559	Ensembl
Gefionella okellyi*	Present	17460	private
Guillardia theta	Absent	24949	Ensembl
Homo sapiens	Absent	35271	BIOMART
Malawimonas californiana	Absent	13534	private
Malawimonas jakobiformis	Present	25467	private
Monocercomonoides sp. PA203*	Absent	16780	private
Naegleria gruberi	Present	15721	Ensembl
Phytophthora infestans	Absent	17799	BIOMART
Spizellomyces punctatus	Absent	9449	BROAD Institut
Thecamonas trahens	Absent	10069	BROAD Institut
Vitrella brassicaformis	Absent	23040	Ensembl
*species used only in the second round of phylogenetic profiling
