## Supplementary Data 6 for "Analysis of diverse eukaryotes suggests the existence of an ancestral mitochondrial apparatus derived from the bacterial type II secretion system"

### Sheet: Supplementary Data 6
Supplementary Data 6. PCR primers used in the study.
gene	primer	Sequence	Restriction endonuclease	vector
NgGspG1	forward	CATATGGAAAGTCGTGTGAGTAATGCCT	NdeI	pET42b
NgGspG1	reverse	CTAGCTCGAGTTCTCCACCACCTGATGCTTG	XhoI	pET42b
NgGspEN2A	forward	CTAGCATATGACTAATGGGAAAATAATC	NdeI	pET42b
NgGspEN2A	reverse	CTAGCTCGAGATTCTGTAAAGTTCTCATAAC	XhoI	pET42b
NgGspD DsbA signal peptide	forward	CATATGAAAAAAATTTGGCTGGCGCTGGCGGGCCTGGTGCTGGCGTTTAGCGCGAGCGCGGCGCAGCCGGCGATGGCGATGTCTAGAATGTTACAAGGAGAAAATGGA	NdeI	pET22b
NgGspD	reverse	CTCGAGCTAGAAGCTTATCATTCTTTAAACTTGCAGT	XhoI	pET22b
NgGspD	forward	CATGTCTAGAATGTTCAAATCTCCTATTAGT	XbaI	pUG35
NgGspD	reverse	CTAGAAGCTTATCATTCTTTAAACTTGCAGT	HindIII	pUG35
NgGspE	forward	CATGTCTAGAATGTTACAAGGAGAAAATGGA	XbaI	pUG35
NgGspE	reverse	CTAGAAGCTTAACACTGTTCTGTAAATACAT	HindIII	pUG35
NgGspG1	forward	CATGTCTAGAATGATGCACAATTCAAAGACC	XbaI	pUG35
NgGspG1	reverse	CTAGAAGCTTTTCTCCACCACCTGATGCTTG	HindIII	pUG35
GoGspD	forward	CATGACTAGTATGAGCTGCAGCGCGGAG	SpeI	pUG35
GoGspD	reverse	CACGGATCCCAGCGCGGTTTGCAC	XbaI	pUG35
GoGspE	forward	CATGACTAGTATGAATTTGGAAATCGAT	SpeI	pUG35
GoGspE	reverse	CACGGTACCAACAAAATTTTCTAAG	XbaI	pUG35
GoGspG1	forward	CATGACTAGTATGAACCAACAAATCCAA	SpeI	pUG35
GoGspG1	reverse	CACGGATCCTTATCTTTGTAAAACTTG	XbaI	pUG35
GoGspF	forward	CACGATATCGATGTTAGGTTCAGGTAG	EcoRV	pUT18c, pKT25
GoGspF	reverse	CACGGATCCTTATTGTGCGTCACCAC	BamHI	pUT18c, pKT25
GoGspE	forward	CACTCTAGAGATGAATTTGGAAATCGA	XbaI	pUT18c, pKT25
GoGspE	reverse	CACGGTACCTTAAACAAAATTTTCTAAG	KpnI	pUT18c, pKT25
GoGspD	forward	CACTCTAGAGATGAGCTGCAGCGCGGAG	XbaI	pUT18c, pKT25
GoGspD	reverse	CACGGATCCTTACAGCGCGGTTTGCAC	BamHI	pUT18c, pKT25
GoGspG1	forward	CACTCTAGACACTTTAGTTGAAATGTT	XbaI	pUT18c, pKT25
GoGspG1	reverse	CACGGATCCTTATCTTTGTAAAACTTG	BamHI	pUT18c, pKT25
GoGspG2	forward	CACGATATCCTCTTTGGCAGAAATCG	EcoRV	pUT18c, pKT25
GoGspG2	reverse	CACGGATCCTTATTCCAAAGATTCAG	BamHI	pUT18c, pKT25
GoGspD	forward	CATGCATATGATGAGCTGCAGCGCGGAG	NdeI	pGADT7, pGBKT7
GoGspD	reverse	GATCCTTACAGCGCGGTTTGCAC	BamHI	pGADT7, pGBKT7
NgGspD	forward	GACTCATATGTTCAAAAGCCCGATT	NdeI	pGADT7, pGBKT7
NgGspD	reverse	CTGAGGATCCTTAATCGTTTTTCAGGCT	BamHI	pGADT7, pGBKT7
NgGspDN1	forward	AGCTCATATGAGTAAACAACAAACAACT	NdeI	pGADT7, pGBKT7
NgGspDN1	reverse	AGCTGGATCCTTAAAAATTGAAATTATTTGT	BamHI	pGADT7, pGBKT7
NgGspG1	forward	CATGCCTAGGATGATGCACAATTCAAAG	AvrII	pT7
NgGspG1	reverse	CATGGGATCCTTCTCCACCACCTGATGC	BamHI	pT7
NgGspG1	reverse	CATGCTCGAGGACTGCAATATTGTTATC	XhoI	pT7
GoGspD	forward	GATCCTCGAGATGAGCTGCAGCGCGGAGGC	XhoI	pT7
GoGspD	reverse	GATCGGATCCCAGCGCGGTTTGCACCGGCG	BamHI	pT7
GoGspG2	forward	GATCCCTAGGATGTCAACACCAGTTAGAAG	AvrII	pT7
GoGspG3	reverse	GATCCTCGAGTTCCAAAGATTCAGCTCTAC	BamHI	pT7
GoGcp12	forward	GATCCCTAGGATGGAGGACGATGCGAACCG	AvrII	pT7
GoGcp13	reverse	GATCCTCGAGAACTTTGGTCCAGTTTTCGT	XhoI	pT7
NgGspD	forward	GACTCATATGTTCAAAAGCCCGATT	NdeI	pDHFR
NgGspD	reverse	CTGAGGATCCTTAATCGTTTTTCAGGCT	BamHI	pDHFR
GoGspD	forward	CATGCATATGATGAGCTGCAGCGCGGAG	NdeI	pDHFR
GoGspD	reverse	GATCCTTACAGCGCGGTTTGCAC	BamHI	pDHFR
